# Human iPSC-derived Microglial Cells Integrated into Mouse Retina and Recapitulated Features of Endogenous Microglia

**DOI:** 10.1101/2023.07.31.550858

**Authors:** Wenxin Ma, Lian Zhao, Biying Xu, Robert N. Fariss, T. Michael Redmond, Jizhong Zou, Wai T. Wong, Wei Li

## Abstract

Microglia exhibit both maladaptive and adaptive roles in the pathogenesis of neurodegenerative diseases and have emerged as a cellular target for central nervous system (CNS) disorders, including those affecting the retina. Replacing maladaptive microglia, such as those impacted by aging or over-activation, with exogenous microglia that can enable adaptive functions has been proposed as a potential therapeutic strategy for neurodegenerative diseases. To investigate microglia replacement as an approach for retinal diseases, we first employed a protocol to efficiently generate human-induced pluripotent stem cells (hiPSC)-derived microglia in quantities sufficient for in vivo transplantation. These cells demonstrated expression of microglia-enriched genes and showed typical microglial functions such as LPS-induced responses and phagocytosis. We then performed xenotransplantation of these hiPSC-derived microglia into the subretinal space of adult mice whose endogenous retinal microglia have been pharmacologically depleted. Long-term analysis post-transplantation demonstrated that transplanted hiPSC-derived microglia successfully integrated into the neuroretina as ramified cells, occupying positions previously filled by the endogenous microglia and expressed microglia homeostatic markers such as P2ry12 and Tmem119. Further, these cells were found juxtaposed alongside residual endogenous murine microglia for up to eight months in the retina, indicating their ability to establish a stable homeostatic state *in vivo*. Following retinal pigment epithelial (RPE) cell injury, transplanted microglia demonstrated responses typical of endogenous microglia, including migration, proliferation, and phagocytosis. Our findings indicate the feasibility of microglial transplantation and integration in the retina and suggest that modulating microglia through replacement may be a therapeutic strategy for treating neurodegenerative retinal diseases.
