## Supplement table 6 for "Human iPSC-derived Microglial Cells Integrated into Mouse Retina and Recapitulated Features of Endogenous Microglia"

### Sheet: Candidate genes for AMD 
Gene Symbol	RefSeq	3 mo_average	12mo_average	18mo_average	24mo_average
Apoe	NM_009696	11.4625	11.1993	11.6587	11.5852
Tgfbr1	NM_009370	11.4121	11.4059	10.3071	10.6216
Vtn	NM_011707	7.95953	9.07221	10.313	9.46725
Srpk2	NM_009274	8.04532	8.85649	9.69431	9.34549
Srpk2	NM_009274	8.04532	8.85649	9.69431	9.34549
Pilra	NM_153510	9.28792	8.82924	7.89713	8.9372
Setd5(KMT2E)	NM_028385	9.02667	8.58591	8.71035	8.80619
Timp3	NM_011595	6.6136	8.04537	9.04248	8.80042
Arhgap21	NM_001128084	7.12981	8.01079	8.9537	8.65004
Rorb	NM_001043354	6.07592	7.95141	9.02098	8.27851
Rorb	NM_001043354	6.07592	7.95141	9.02098	8.27851
B3galt1	NM_020283	6.17515	7.05396	7.89019	8.0892
Abcb1a	NM_011076	6.19081	7.67141	7.66946	7.94189
Vegfa	NM_001025250	7.30957	7.56114	8.56571	7.91742
Trpm3	NM_001035240	6.10416	7.13131	8.24402	7.90015
Trpm3	NM_001035240	6.10416	7.13131	8.24402	7.90015
C3	NM_009778	6.4086	6.14805	6.24335	7.80138
Htra1	NM_019564	5.53596	6.72714	8.47367	7.59985
Abcb1b	NM_011075	7.40632	7.48568	6.62602	7.45737
Cfb	NM_008198	5.28144	5.60544	5.58866	6.65686
Nploc4	NM_199469	6.04494	6.09914	6.28026	6.6528
Cfh	NM_009888	7.30481	7.0623	6.23141	6.60575
Trpm1	NM_001039104	6.09851	6.0548	7.54554	6.41989
Col4a3	NM_007734	5.63884	5.75372	5.77349	5.89906
Skiv2l	NM_021337	6.02845	6.01198	5.44892	5.72143
Tspan10	NM_145363	5.85685	5.95091	5.39142	5.65355
Slc16a8	NM_020516	5.98417	5.83079	5.46318	5.61267
Ctrb1	NM_025583	5.68977	5.52946	5.16983	5.41464
Rdh5	NM_134006	5.26001	5.3698	5.07231	5.23104
C2	NM_013484	5.28384	5.45748	5.00088	5.21016
Tmem97	NM_133706	4.80423	4.77103	4.73327	5.20115
Col8a1	NM_007739	5.0047	5.08624	4.84947	5.18384
Syn3	NM_013722	5.43501	5.43484	5.09461	5.10508
Acad10	NM_028037	5.31703	5.08486	4.77939	5.04899
Cnn2	NM_007725	5.31321	4.88431	4.70758	4.85254
Mmp9	NM_013599	4.96509	4.8638	4.92738	4.80378
Cfi	NM_007686	4.50838	4.57157	4.8471	4.77306
Adamts9	NM_175314	5.03328	4.76521	4.54944	4.72803
C9	NM_013485	4.9909	5.10012	4.45821	4.54911
Rad51	ENSMUST00000028795	4.13263	4.28262	4.39735	4.51506
Lipc	NM_008280	5.38861	4.91081	4.26778	4.46712
Cfhr1	NM_015780	4.73248	4.70558	4.32569	4.34366
reference paper
Den Hollander AI, Mullins RF, Orozco LD, Voigt AP, Chen HH, Strunz T, Grassmann F, Haines JL, Kuiper JJW, Tumminia SJ, Allikmets R, Hageman GS, Stambolian D, Klaver CCW, Boeke JD, Chen H, Honigberg L, Katti S, Frazer KA, Weber BHF, Gorin MB. Dec;225:109248. doi: 10.1016/j.exer.2022.109248. Epub 2022 Sep 13. PMID: 36108770; PMCID: PMC10150562
Systems genomics in age-related macular degeneration. Exp Eye Res. 2022
