## Supplement table 1 for "Human iPSC-derived Microglial Cells Integrated into Mouse Retina and Recapitulated Features of Endogenous Microglia"

### Sheet: 188 normalized hMG genes
gene name	M-1	M-2	M-3	M-4	M-5	IM-1	IM-2	IM-3	IM-4	FMG-1	FMG-2	FMG-3	AMG-1	AMG-2	AMG-3	hiPSC-MG-1	hiPSC-MG-2	hiPSC-MG-3	hiPSC-MG-4
FTL	60.1805	57.7268	57.2193	56.031	64.6571	103.283	105.959	104.325	106.898	386.422	302.458	373.606	248.778	272.04	335.506	150.443	146.05	138.146	122.163
CHI3L1	0.00252156	0.00202577	0.00392713	0.00181221	0.00406277	0.00179319	0.00520261	0.00506491	0.000751253	3.95889	4.62099	8.43509	42.0329	33.1449	164.174	0.961706	0.442925	0.575154	0.637702
CD74	42.2524	38.3368	43.6137	48.1412	64.6571	41.0465	34.198	37.5076	21.8142	5.05844	7.91823	20.4709	12.1615	36.8495	56.0982	15.7686	17.3261	17.069	16.3767
CTSB	4.68226	5.51384	4.4453	5.24221	6.57763	3.20634	3.66909	3.56752	3.17952	97.1471	75.5913	59.4844	64.5376	49.6239	47.5187	28.3165	25.0981	25.9086	23.6162
APOE	0.00410921	0.00324123	0.0022736	0.0055373	0.00744841	0.00268979	0.00870872	0.00759736	0.0024684	18.7377	18.1388	34.9891	11.2403	30.938	45.5493	29.0147	31.4396	29.2275	34.6857
APOC1	0.00933912	0.00891338	0.00692414	0.000906103	0.0034985	0	0.00803012	0.000810385	0	3.46458	14.5438	17.6005	6.44113	19.2048	37.7935	1.08401	0.975957	0.945406	1.44641
CD63	3.0636	2.7512	2.85202	2.99266	5.10668	1.81292	1.91219	1.92426	1.15049	13.0667	13.0796	16.371	11.4071	14.3755	20.5109	4.73568	4.49915	4.53155	4.31618
CTSD	5.06311	5.28938	5.02404	4.61418	6.22563	2.63319	2.9613	3.41395	2.24088	67.5786	59.255	54.7727	18.4098	49.2639	18.3556	18.9666	19.6618	17.19	13.8317
CTSZ	5.86861	5.6763	6.12136	6.43565	7.57628	6.63583	5.58161	5.16053	5.29494	41.238	35.6814	43.05	12.8523	19.7611	17.5795	9.85902	10.1293	10.0527	8.86859
PRDX1	1.36781	1.39474	1.67471	1.70086	1.49329	1.69603	1.66133	1.79592	2.12572	9.6005	9.96499	7.57706	9.5577	9.17576	14.6239	1.77851	1.5544	1.55069	1.2489
MMP9	0.0155029	0.00992626	0.00878436	0.0278878	0.0101569	0.00773315	0.00226201	0.00273505	0.00150251	5.87979	9.06705	4.42925	10.0158	7.90775	14.416	1.59106	0.368748	0.335066	0.110855
TYROBP	19.9767	21.3937	17.9809	18.3127	19.7742	17.2354	18.5505	21.5792	20.954	8.87157	7.2066	8.52051	8.46281	8.64882	13.8692	6.101	5.97794	5.61011	5.46667
CTSS	40.6417	48.1252	47.6249	45.7596	44.0872	38.3674	37.0444	36.8954	42.7837	9.96765	9.05961	6.90029	10.0045	21.9025	12.6205	4.82289	5.44396	5.666	7.60748
CD68	6.35788	6.70438	6.10668	7.6308	8.00975	9.62082	10.2165	7.74668	8.04463	20.7806	13.5101	14.5391	10.1401	13.1243	11.2464	0.00638124	0.0068947	0.00896882	0.00507027
CD81	0.387387	0.466433	0.405011	0.301229	0.61867	0.619549	0.73583	0.831658	0.314989	6.82965	8.20927	8.78071	6.72419	6.73693	8.25402	7.88828	8.12291	8.21245	7.15323
C1QB	0.00653738	0.0140791	0.00310036	0.00221492	0.00428848	0.495594	1.97439	0.482483	0.29213	5.9607	4.31791	6.61426	7.04091	2.46187	8.21224	3.68012	3.22244	3.15794	3.72872
ITM2B	9.11152	9.76532	8.60495	10.9869	12.388	9.42974	11.5388	8.58026	10.6575	10.3764	6.17233	11.1121	4.61079	5.20354	8.01662	6.48042	6.90207	7.15574	7.78909
CD14	7.83664	12.6258	9.2828	12.885	8.9583	0.277048	0.24407	0.135436	0.173754	2.1954	2.04438	4.12983	11.4413	5.65005	7.65727	3.19195	2.69654	2.36179	1.90665
LIPA	0.569873	0.810206	1.2605	1.29049	1.58696	0.940082	1.30721	1.87695	1.19535	8.43469	9.85008	8.44404	6.09879	7.92704	7.37542	4.38019	4.87384	5.43626	6.55263
GPX4	2.10961	2.20474	1.96894	1.9602	2.52027	2.40804	2.57427	1.76867	1.85731	4.1308	4.80053	5.67226	3.3313	5.58683	6.80687	2.64502	2.1735	2.05777	1.86586
CTSL	0.101423	0.096224	0.1977	0.12917	0.219954	1.13005	1.43875	1.7402	1.37533	13.6319	11.0493	11.4839	7.83518	6.70544	6.22173	2.20977	2.41885	2.54462	2.34938
CST3	7.58766	7.16534	9.20942	9.22946	11.0572	11.5524	8.6688	9.69211	11.5456	2.48809	2.70856	5.44713	2.27422	4.45826	5.9645	14.914	14.5271	13.229	11.9061
TMEM176B	3.56838	1.03881	0.101175	2.66535	0.911302	2.41454	0.743634	0.294879	1.43446	2.22526	2.37022	2.47104	1.93203	2.04733	5.50422	1.47566	1.32283	1.31014	1.29154
LYZ	124.191	126.956	237.693	163.385	279.736	9.10752	8.71573	16.1182	12.0573	3.40037	1.63628	1.72325	6.52863	19.7598	5.45252	1.32756	1.88344	2.23071	2.30605
C1QC	0.00700434	0.0161049	0.00506393	0.00543662	0.00541703	0.0692621	0.305484	0.0817476	0.0344503	6.52119	3.60739	5.4889	4.99116	1.51617	5.21332	9.75559	9.19658	8.7377	9.12994
CD9	0.0335274	0.121647	0.145097	0.182529	0.178423	0.00358639	0.0121017	0.00871164	0.0119127	3.1744	5.86791	5.47478	5.47546	5.25042	4.94532	1.67002	1.82091	1.82619	1.9857
S100A9	167.952	171.425	195.18	125.572	157.955	9.21522	8.64991	6.94693	7.06338	2.26678	1.10754	1.24949	5.09815	3.60614	4.52598	1.18797	0.780528	0.718196	0.394329
HLA-DMA	3.36152	2.36205	2.6722	3.3103	4.60921	2.32107	1.23494	1.3263	1.04295	0.551036	0.763323	1.76393	0.682764	1.87291	4.45675	0.784893	0.902493	0.897112	0.924863
C1QA	0.0414657	0.0469978	0.0106446	0.0112759	0.0274237	1.90392	3.72564	1.54064	1.02857	3.54628	2.72864	4.14904	3.43997	1.77214	4.41761	3.5267	2.87747	2.63821	3.41321
TREM2	0.00233478	0.00222835	0.00155018	0.00463119	0.00451419	0.00156904	0.00361921	0.00283635	0.00150251	2.73903	2.14196	2.0445	2.74532	2.42799	4.41531	2.24806	2.38699	2.36708	2.40446
CD53	4.18159	4.69806	4.49212	4.46105	3.97407	4.9621	5.38504	4.38378	5.0013	2.92095	2.93585	2.66248	3.23974	2.84954	4.33173	1.56234	1.52634	1.56172	1.62571
AIF1	11.016	11.9861	11.4884	12.2287	13.6333	26.5549	29.8269	27.7984	28.4286	4.27301	2.63931	2.61868	3.18444	1.80116	3.89726	2.17255	1.71583	1.74731	1.64
CCL2	0.0126078	0.0333239	0.0390646	0.0612123	0.0475119	0	0.001131	0.00121558	0	4.84831	6.30226	12.4598	11.6047	6.11728	3.7119	0.562081	0.261999	0.283553	0.0921867
HLA-DMB	2.88327	2.23067	2.92674	3.11478	3.4046	1.40418	0.723615	0.808461	0.707787	1.78642	2.4797	2.6528	0.857616	3.26718	3.68703	1.19329	1.62121	1.69281	1.88545
C3	0.0254958	0.0216757	0.0172587	0.0263777	0.0176053	0.132024	0.276078	0.153365	0.0789888	2.0639	1.01419	0.786644	2.5947	1.64651	3.66515	15.0884	15.6324	15.9121	22.5747
TSPO	3.74461	4.30932	4.2475	3.83765	4.02305	2.01992	1.82894	2.24274	2.9418	0.728543	0.907687	1.08439	1.8874	1.96897	3.09805	0.377557	0.326666	0.295051	0.267111
HLA-DRB1	9.51161	1.48803	4.86282	9.58043	4.03196	7.35344	1.58352	1.95131	4.28611	0.652671	1.03651	2.11246	1.41476	1.43302	3.09189	1.8947	2.25457	1.99246	2.04309
CYBB	4.50192	4.91603	5.71738	3.83845	4.32843	4.13141	4.55579	4.38682	4.00954	0.824348	1.15662	0.701293	3.43629	2.663	2.77664	6.44346	5.35909	5.90562	9.47103
HEXB	1.4612	1.66873	1.63513	1.57883	1.86312	0.446393	0.41078	0.380071	0.402135	3.14974	2.93578	3.74033	1.8035	3.02444	2.6834	1.96516	2.17968	2.42158	2.42635
PLTP	0.00672416	0.00739405	0.0128148	0.0111753	0.0101569	0.0276824	0.04852	0.0279583	0.0312306	1.59937	0.686641	0.918418	0.790743	0.281964	2.49881	2.65034	1.68373	1.45709	0.845122
HSPB1	0.0659342	0.042136	0.0455753	0.067253	0.0832868	0.283549	0.314419	0.159139	0.233103	0.77156	0.759976	1.0801	0.687902	1.03977	2.48369	0.67136	0.534696	0.462009	0.329107
CCL3	1.21259	1.09513	0.836995	0.993391	0.605804	0.402124	0.215004	0.109807	0.116659	0.825923	3.87344	4.78288	2.57039	2.28816	2.48035	0.365592	0.205652	0.199844	0.0758236
NPL	0.464714	0.511506	0.601574	0.529869	0.461576	0.624032	0.425144	0.424338	0.450752	4.78331	3.00383	3.23957	2.32161	1.98611	2.332	1.314	1.2798	1.38741	1.67227
CD164	1.32148	1.26925	1.51794	1.20099	1.17076	1.44005	1.23268	1.15409	1.19632	1.63168	2.09689	1.86572	2.18211	2.13622	2.19971	2.05875	2.12785	2.26865	2.88406
ITGAX	1.95234	1.34005	1.94982	1.54833	2.18476	4.46147	2.69303	2.6841	2.80689	1.81517	1.70515	1.12674	2.0045	2.06511	1.93837	1.07896	0.732978	0.777758	0.86402
C5AR1	2.49382	3.37878	2.70703	3.93168	3.67636	2.90497	4.34622	4.49703	4.33848	1.31456	1.13334	1.09596	1.57129	1.75979	1.6585	1.23105	1.37276	1.3835	1.12698
BST2	1.31766	1.42685	1.44901	1.45339	1.60242	1.44812	1.58329	1.36388	1.68796	0.633841	0.695194	0.826809	0.620569	0.804359	1.62918	1.44828	1.33305	1.34141	1.52246
S100A8	74.5312	80.0328	102.428	56.6331	67.8096	2.65538	2.20048	1.41888	1.32779	0.283318	0.013834	0.028596	1.63164	0.157763	1.59765	0.135867	0.0922464	0.114065	0.0654526
BHLHE41	0.00224139	0.000101288	0.00103345	0.000100678	0	0.000336224	0.0020358	0.000709087	0.000321965	0.656216	1.17276	1.17382	1.34873	1.49089	1.55048	0.260301	0.275788	0.30425	0.355841
TMEM176A	1.06793	0.322198	0.0547731	0.995203	0.270851	0.504	0.155174	0.060475	0.31939	0.790863	0.958486	1.00901	0.627701	0.670432	1.54227	0.534961	0.462658	0.449131	0.428438
LPL	0.00551008	0.00557086	0.0115747	0.0100678	0.00485275	0.0166991	0.039472	0.0287687	0.0492607	0.35982	0.733944	0.359378	1.41944	0.691558	1.50057	1.81892	1.6892	1.96256	4.19611
ID2	3.14616	2.36346	2.7586	3.01813	3.28599	2.4244	3.14294	2.79239	2.78479	0.808039	0.606984	0.573957	1.18953	0.614709	1.45117	1.81201	1.79286	1.83976	1.87416
HSPE1	0.307911	0.37892	0.447279	0.439158	0.514166	0.644877	0.71977	0.46972	0.542619	0.918341	0.84945	1.07377	0.910684	0.766015	1.43254	0.141451	0.100805	0.108316	0.0815853
RGS10	0.815585	0.787923	0.678256	0.899357	0.920218	1.05193	1.02763	0.803092	0.994658	1.29849	1.12003	1.5623	0.882386	0.759079	1.38605	1.12948	0.903919	0.919649	0.924863
ENG	0.168945	0.222632	0.186849	0.272133	0.196819	0.161836	0.314984	0.114163	0.253172	1.00382	0.539004	0.766561	1.29214	0.810737	1.33572	3.86384	3.91548	3.7354	3.14795
IFITM3	0.880305	1.90949	1.18641	3.55645	2.884	4.95247	11.3973	15.7892	9.4573	0.559308	0.721226	0.524696	0.233749	0.61447	1.33469	0.612067	0.478825	0.450281	0.757083
LAIR1	0.633566	0.698282	0.665751	0.43201	0.662006	1.18855	1.45492	0.877749	0.719056	1.52437	1.23643	1.04896	1.27028	1.14324	1.24624	1.37569	1.27243	1.41684	1.47337
HTRA1	0.0285777	0.0319059	0.0252163	0.0113766	0.0151225	0.000336224	0.00339301	0.00384933	0.000429287	0.908413	0.354105	0.747134	1.30004	0.867576	1.18471	1.12709	0.896787	0.938737	0.519933
HMGB1	2.47907	2.37339	2.76015	2.72717	3.27064	2.28991	2.34366	2.36065	2.23938	0.892183	0.787569	1.07719	1.01375	0.899384	1.14788	0.691567	0.687568	0.706927	0.821845
TMEM119	0.0031753	0.00820436	0.00289367	0.00926238	0.0138811	0.00470713	0.0141375	0.0229947	0.0181374	0.194919	0.0858301	0.134103	0.763134	0.382968	1.12694	0.027652	0.0235371	0.0296661	0.0304216
IFNGR1	1.06662	1.51467	1.15964	1.27227	2.17765	0.922262	1.43864	1.48999	1.2269	1.48056	1.10813	1.01694	1.25011	0.819267	1.08669	2.00371	1.75221	1.90346	2.15947
ABHD12	0.154562	0.17685	0.151918	0.15293	0.14942	0.193441	0.225635	0.237848	0.19554	1.40178	1.24826	1.59592	1.03891	1.04304	1.06011	1.64982	1.80166	1.70454	1.43927
IFNGR2	1.11528	1.15054	1.34886	1.16928	1.34681	1.5222	1.50536	1.17384	1.3163	0.781094	0.915124	0.862973	0.809378	0.569429	1.04678	0.763888	0.659514	0.690139	0.802255
ACP2	0.119261	0.135321	0.133626	0.105108	0.124817	0.432272	0.366219	0.311492	0.25285	0.448613	0.61643	0.608665	0.523251	0.492182	1.04507	0.444826	0.473119	0.443152	0.411844
ITGB5	0.00438938	0.00678632	0.0068208	0.0104705	0.00925409	0.007509	0.00395851	0.00314024	0.00375626	1.6457	1.02795	0.910487	1.64031	0.716111	1.03388	1.31613	1.20562	1.18181	0.864942
SLCO2B1	0.0042026	0.00111417	0.00144684	0.000805425	0.00214424	0.00190527	0.0018096	0.00476101	0.00139518	2.1965	1.57886	1.34277	1.93633	1.48914	1.01149	3.68942	4.11495	4.24823	4.97393
SLC1A3	0.0164368	0.00557086	0.011678	0.0055373	0.0284394	0.00246564	0.001131	0.00243116	0.0024684	0.848378	0.9866	0.857079	1.16407	1.51138	0.993457	0.321189	0.310024	0.364732	0.591378
C3AR1	0.106279	0.258994	0.166076	0.275254	0.643046	0.546028	0.832757	0.873798	0.562366	1.65988	0.940189	1.133	1.69951	1.32978	0.99021	1.2805	1.24699	1.45364	1.37128
TXNIP	10.1653	7.09151	15.1096	6.36547	9.50655	11.0639	12.4348	28.5648	10.4671	0.696161	0.547185	0.221637	1.27227	0.675056	0.947651	1.90001	1.89295	1.97705	0.799028
CD83	1.15852	1.31067	0.331325	1.65394	1.58392	2.66928	1.72274	1.32984	1.79496	1.31692	1.83739	1.68243	1.02787	1.34597	0.908255	0.448282	0.413682	0.486156	0.402165
CSF1R	1.11677	1.37813	1.52786	1.24297	1.21499	4.96266	6.18353	5.35624	4.57727	0.926613	0.322495	0.467213	0.951023	0.227517	0.853903	4.22624	4.15156	4.19764	4.83542
TGFB1	1.22483	1.17646	1.29771	1.42721	1.66032	1.4238	1.32497	1.07082	1.11529	0.321845	0.293935	0.374294	0.424705	0.426574	0.819463	1.22148	1.2294	1.07258	1.11016
CCL4	0.0637862	0.173507	0.0105412	0.310592	0.145018	0.0753142	0.0924029	0.0619945	0.0877892	0.198149	1.14562	1.18801	1.01713	0.520721	0.807755	0.33794	0.16262	0.195934	0.0645307
GPR34	0.0771411	0.0784985	0.0690348	0.0550709	0.0475119	0.058615	0.115249	0.0322128	0.0760912	1.77334	0.570614	0.701293	0.964214	0.453598	0.795193	2.18797	2.25385	2.39629	2.95113
DAB2	0.0332473	0.0215744	0.0380311	0.0219478	0.0308093	0.0305964	0.0144768	0.0161064	0.0174935	1.7642	1.57142	1.53974	0.966898	1.37777	0.787502	2.33101	2.14425	2.51426	3.54758
VSIG4	0.0422128	0.0854874	0.0618006	0.0993693	0.0692928	0.000784522	0.00305371	0.00384933	0.00193179	1.35167	0.291034	0.468523	1.49996	0.500393	0.769043	6.98879	6.07376	6.07994	5.59735
PTPRC	3.64646	4.56132	4.57531	4.20281	3.76077	8.21608	8.53387	6.12823	7.98957	1.00453	1.02074	0.682811	1.38087	1.00158	0.76477	1.23052	1.11813	1.27127	1.94399
P2RX4	0.308004	0.242079	0.346414	0.291564	0.408421	0.512069	0.344051	0.490891	0.235249	1.14958	1.323	1.31134	0.83737	0.986117	0.764171	0.38314	0.443638	0.447521	0.383727
RGS1	0.182113	1.04692	0.0971447	0.330526	0.401537	0.71739	0.896093	0.247471	0.555068	0.0655507	0.539599	0.672115	0.753702	0.488276	0.734859	0.141983	0.078457	0.0947475	0.161788
CD40	0.110202	0.0853861	0.0614905	0.0501377	0.119626	0.198148	0.165126	0.149313	0.090365	0.256688	0.424465	0.356831	0.29464	0.411347	0.609064	0.338472	0.333799	0.315059	0.209955
SLC2A5	0.00485634	0.00273479	0.00837098	0.00211424	0.00688414	0.000112075	0.0012441	0.000709087	0	0.171598	0.213311	0.176014	0.541656	0.694428	0.599663	0.0151554	0.00808344	0.0124184	0.0048398
PLA2G15	0.147278	0.0854874	0.147887	0.0832608	0.083174	0.154663	0.131988	0.111225	0.131684	0.920468	1.00698	0.987762	0.641812	0.583778	0.553601	0.826371	0.968587	0.904011	0.735881
OLFML3	0.00326869	0.00334252	0.00175687	0.00312102	0.00259566	0.00100867	0.00655981	0.00992722	0.00128786	0.712549	0.239863	0.259692	0.399167	0.211812	0.524374	0.881675	0.941959	0.940576	1.03756
P2RX7	0.206114	0.143627	0.228083	0.15595	0.21149	0.224261	0.172252	0.193074	0.101204	0.318299	0.873474	0.275336	0.537668	1.07014	0.49566	0.290346	0.225148	0.264465	0.318044
ITGAM	1.81319	1.96358	2.045	1.92909	1.9007	0.297222	0.23457	0.170789	0.363177	0.291669	0.300703	0.216107	0.956775	0.588243	0.490105	0.573514	0.424856	0.404057	0.388798
PLXDC2	0.469944	0.568836	0.483347	0.600444	0.571609	0.328042	0.356266	0.278874	0.323683	0.57223	0.508807	0.402017	0.748947	0.686217	0.464211	1.93272	1.76124	2.00925	2.86678
AP1B1	0.439499	0.506746	0.60023	0.468052	0.536963	0.521707	0.475813	0.400229	0.411901	1.8953	1.25718	1.1469	0.708302	0.730859	0.460793	4.76067	5.25971	5.37094	5.038
TNFRSF1A	0.945119	0.963759	1.39537	0.974967	0.990752	0.737227	0.70518	0.406408	0.546268	0.584442	0.505907	0.500684	0.532683	0.463483	0.453444	1.25471	1.1847	1.2078	1.0931
TNFRSF1B	2.39586	2.87386	2.48949	2.87597	2.89687	6.03959	7.0181	6.36061	7.19947	0.602326	0.355964	0.380334	1.17557	0.393969	0.452504	1.69129	1.7358	1.68752	2.23115
TMEM109	0.283255	0.356029	0.313343	0.248071	0.252456	0.227848	0.231969	0.203711	0.209921	0.273942	0.281291	0.324815	0.322708	0.418681	0.450709	0.342726	0.412018	0.401067	0.362294
PCNA	0.140554	0.161352	0.207518	0.117491	0.0880267	0.224822	0.261148	0.214448	0.200692	0.338705	0.346221	0.372112	0.31849	0.293125	0.441138	0.262429	0.277928	0.282633	0.23715
SELPLG	1.3778	1.62183	1.49965	1.5444	1.49013	3.6051	4.17804	2.96945	3.69187	0.858462	0.601257	0.671314	0.280529	0.468027	0.433532	0.757772	0.723944	0.710147	0.811243
BIN1	0.175015	0.0216757	0.0479523	0.0288946	0.0336307	0.176405	0.0128934	0.0151947	0.043358	0.280639	0.208476	0.269952	0.312969	0.252787	0.432848	0.336876	0.22063	0.242618	0.232541
TFRC	0.226007	0.46066	0.155742	0.375026	1.30652	0.432048	0.787065	0.963143	0.665824	0.848141	1.50746	1.34685	0.845575	1.13973	0.42208	0.312947	0.267942	0.324717	0.454941
CSF1	0.0173708	0.00729277	0.0022736	0.00372509	0.015574	0.00224149	0.000791702	0.00101298	0.00128786	0.218003	0.776338	0.356031	0.563359	0.453598	0.405245	0.158202	0.150495	0.14948	0.0790501
GMFB	0.18286	0.187687	0.176927	0.221895	0.2625	0.193553	0.165579	0.23957	0.214429	0.325705	0.452802	0.278683	0.537438	0.375474	0.394904	0.25977	0.260097	0.30241	0.392485
ISG15	0.508795	0.816182	0.666991	0.695887	0.500511	1.23551	1.39747	1.10071	1.38037	0.195786	0.327478	0.192532	0.11442	0.406644	0.3391	0.127093	0.101994	0.123494	0.228393
CLEC7A	3.0891	3.69277	3.25755	3.60709	4.95015	3.06995	3.28387	3.36279	3.03828	0.508097	0.576192	0.631586	0.84013	0.789851	0.336451	0.942563	0.81833	0.944026	0.915875
AK1	0.00308191	0.0191435	0.014365	0.00352373	0.00394992	0.016587	0.00689912	0.000810385	0.0260792	0.224858	0.1878	0.321323	0.230528	0.256853	0.333631	0.0340333	0.0230616	0.0273664	0.0188983
STAB1	1.33288	1.37945	1.6186	0.921708	1.75467	0.042028	0.0253345	0.0201583	0.0143811	0.929292	0.187279	0.521422	0.62356	0.0829072	0.328759	20.8345	16.364	17.0741	13.9294
MYD88	1.32541	1.61849	1.67296	1.38896	1.78164	2.68105	3.45725	3.03722	2.68594	0.185307	0.231087	0.207666	0.260513	0.331549	0.317906	0.396966	0.377307	0.416475	0.481445
PLCG2	0.236093	0.191739	0.291951	0.205887	0.194787	0.431936	0.469366	0.316861	0.359635	0.217531	0.215616	0.176014	0.291266	0.211892	0.29338	0.382875	0.366608	0.403367	0.446184
MS4A4A	0.0374499	0.101187	0.11399	0.0220485	0.0389349	0.404141	0.584955	0.537589	0.409325	1.11145	0.711408	0.973355	0.929167	0.544238	0.289448	0.462108	0.477161	0.476727	0.680108
JUN	2.55995	1.29477	2.15176	1.70559	0.530417	1.58933	0.0599431	0.0420387	0.124923	0.415601	0.665072	0.680846	0.421944	0.542245	0.286543	1.92182	1.65211	1.61922	1.07052
SERINC3	0.356007	0.442934	0.420099	0.397578	0.407067	0.40784	0.451044	0.411574	0.453971	0.363602	0.381624	0.290253	0.388124	0.431994	0.286457	0.484443	0.47193	0.522261	0.697623
RASGRP3	0.00140087	0.00354509	0.00599404	0.00251695	0.00778698	0.00560373	0.00723842	0.010535	0.00289769	0.707113	0.851012	0.480965	0.411974	0.705987	0.278339	0.363465	0.245832	0.277344	0.390872
MS4A6A	8.35337	8.33968	10.5902	10.703	9.28016	0.660344	0.364296	0.212524	0.445385	1.35411	0.534318	1.35631	0.326083	0.385758	0.266887	1.21669	1.37965	1.49779	1.82968
PARP9	0.200511	0.284215	0.37039	0.193805	0.229998	0.321654	0.410554	0.241596	0.256499	0.181289	0.280919	0.211086	0.172091	0.220661	0.254667	0.163519	0.16048	0.168338	0.28647
TGFBR2	0.334994	0.431083	0.370907	0.368683	0.386189	0.505345	0.710496	0.666542	0.575996	0.477134	0.517956	0.456808	0.593805	0.468585	0.24971	0.896564	0.96716	1.08132	1.60866
IFNAR1	0.286057	0.285431	0.324608	0.23911	0.289811	0.333422	0.364296	0.320913	0.419736	0.357456	0.437034	0.252125	0.443494	0.35953	0.246377	0.579364	0.564177	0.594012	0.788888
IFIT3	0.102637	0.143222	0.348998	0.110645	0.0651172	0.336448	0.39947	0.307136	0.306618	0.0945443	0.236739	0.101359	0.0717811	0.502226	0.244155	0.0659395	0.0639543	0.101417	0.262732
HPGDS	0	0.00151933	0.0103345	0.000704747	0.00112855	0.00190527	0.0016965	0.00749606	0.0024684	0.827893	0.666113	0.553074	0.314349	0.487718	0.241933	0.73597	0.548248	0.617239	0.622952
BLNK	0.0073779	0.00627988	0.0168453	0.00362441	0.00959265	0.00112075	0.00327991	0.00192467	0.000751253	0.328305	0.240756	0.241356	0.23973	0.141421	0.238857	0.1816	0.197331	0.198694	0.221709
TGFBR1	0.112443	0.137955	0.0809195	0.145379	0.106986	0.0777798	0.0948911	0.0838749	0.0861794	0.370299	0.336775	0.256345	0.777629	0.588801	0.238686	2.35494	2.03964	2.1992	3.62893
TLR1	0.33322	0.357346	0.472082	0.369589	0.362151	0.543674	0.514832	0.476912	0.639638	0.222573	0.195312	0.158478	0.501931	0.337608	0.237575	0.265353	0.218253	0.274814	0.341321
CSF3R	4.51761	4.64073	5.86837	6.00011	5.86247	0.586374	0.467217	0.318076	0.41394	0.261179	0.160057	0.208103	0.120555	0.157763	0.228089	0.113533	0.179975	0.212952	0.302603
SRGAP2	0.353019	0.366461	0.442215	0.33999	0.468122	0.591642	0.485652	0.455842	0.405891	0.163089	0.180734	0.126099	0.354381	0.25199	0.227833	0.232915	0.189485	0.209043	0.299607
CCL8	0	0.00202577	0.00651076	0.00251695	0.00112855	0	0.000339301	0	0	0.419698	0.585266	0.680774	0.504232	0.865902	0.222363	0.0263226	0.0194954	0.0294361	0.0108319
FOS	29.6878	33.7643	49.7212	37.6327	31.3144	21.5586	14.0875	8.61034	16.2942	0.00716961	0.00833013	0.0965569	0.142028	0.0673621	0.22168	1.05051	0.679485	0.698648	0.498269
GPR84	0.0336208	0.0446682	0.0129182	0.0395665	0.0569917	0.0101988	0.00475021	0.00232986	0.00332698	0.0524721	0.0869457	0.102451	0.3734	0.108816	0.221509	0.323582	0.337603	0.38405	0.237381
IL1B	6.34957	4.56436	0.303422	8.43662	3.59815	0.835628	0.410667	0.155594	0.257465	0.0138665	0.0255854	0.0357995	1.0679	0.236844	0.215698	0.632541	0.353532	0.385199	0.210877
MX1	0.352458	0.465116	1.05877	0.332338	0.357072	0.430367	0.404673	0.216677	0.245445	0.216034	0.382963	0.311864	0.120249	0.504458	0.197837	0.164849	0.168564	0.221461	0.573632
P2RY12	0.00485634	0.0122559	0.0106446	0.00382577	0.00665843	0.0228632	0.0271441	0.0119532	0.00332698	0.0780779	0.0670129	0.0662874	0.088576	0.0332426	0.195444	0.0241955	0.0306695	0.0413946	0.0712142
MCM5	0.185101	0.203488	0.237281	0.226626	0.27988	0.332301	0.327538	0.354645	0.308014	0.117629	0.141092	0.109582	0.118025	0.0611441	0.180147	0.196755	0.179262	0.188115	0.160405
SERPINE1	0.00205461	0.00384896	0.000516727	0.00402712	0.0047399	0.000448299	0.000339301	0.000303894	0	0.00779991	0.0136108	0.0071308	0.062425	0.0924734	0.171345	0.0143578	0.00380397	0.00367952	0.0205115
AXL	0.00186782	0.000810307	0.00351374	0.00221492	0.00146711	0.000784522	0.00418471	0.00293765	0.00128786	0.105732	0.104499	0.0809856	0.110202	0.123165	0.166303	0.669499	0.775535	0.83548	1.35768
SORL1	0.399341	0.546856	0.327398	0.551817	0.579171	0.145137	0.243618	0.143438	0.218507	0.0972231	0.0647816	0.0349992	0.438049	0.18678	0.165277	0.229725	0.285774	0.325407	0.675268
DDIT4	0.518414	0.318957	0.464538	0.24948	0.855439	0.642972	0.219867	0.720027	0.13104	0.149774	0.0762356	0.0678154	0.356682	0.159038	0.159209	0.0808291	0.0853517	0.0745102	0.0555425
ETV5	0.0073779	0.00729277	0.00237695	0.00996713	0.0168154	0.00806937	0.0100659	0.00597659	0.0034343	0.0853263	0.118109	0.0876798	0.347709	0.157125	0.156389	0.86971	0.745817	0.792246	0.742564
MAF	0.0108334	0.0103314	0.00992116	0.00936306	0.00902838	0.0414676	0.0347218	0.0296804	0.0266158	0.546309	0.314611	0.395905	0.157826	0.139507	0.156218	0.970746	1.08294	1.01877	1.56095
TLR4	0.600038	1.03405	0.778811	1.07222	1.02258	0.467575	0.888289	0.776552	0.885834	0.747137	0.516914	0.419335	0.368185	0.343427	0.149724	0.810418	0.790513	0.922869	1.4985
USP2	0.00392243	0.00374767	0.000103345	0.00271831	0.00169282	0.00268979	0.000678602	0	0.000107322	0.0389207	0.0550384	0.0414023	0.121706	0.0617818	0.145878	0.0119648	0.0142649	0.0112685	0.0182069
TLR8	0.289046	0.408597	0.427333	0.584134	0.289134	0.344629	0.406822	0.336107	0.593597	0.148041	0.0727399	0.0606846	0.261434	0.118621	0.144169	0.291676	0.265565	0.280333	0.428668
ADORA3	0.00289513	0.00921725	0.0101279	0.00765154	0.00654558	0.00627618	0.00814322	0.0111428	0.00364894	0.866105	0.44053	0.474926	0.345408	0.186382	0.14058	0.693694	0.782905	0.797075	0.906656
FAM111A	0.487502	0.34985	0.533056	0.340695	0.373549	0.385985	0.265672	0.213739	0.236215	0.143156	0.133431	0.103324	0.153072	0.131137	0.135196	0.161924	0.130048	0.14994	0.188752
HSPA1A	0.308471	0.206324	0.249889	0.286329	0.0727913	0.228296	0.13753	0.0281609	0.0924041	0.207288	0.132241	0.121951	0.131292	0.631769	0.126479	0.353627	0.32524	0.314829	0.265037
NFKBID	0.262709	0.294851	0.258157	0.463723	0.451419	0.214511	0.161394	0.131688	0.1715	0.0372662	0.0389731	0.050425	0.0766892	0.0703117	0.124599	0.0741819	0.0589616	0.060712	0.0675268
MERTK	0.0282041	0.0305891	0.0118847	0.0352373	0.0199753	0.152534	0.155852	0.195202	0.174935	0.213749	0.14838	0.127627	0.165955	0.109135	0.121009	1.01861	0.936728	0.940806	1.14381
IFIT1	0.048937	0.106049	0.216095	0.110645	0.0485275	0.0883148	0.141941	0.0580438	0.103458	0.200276	0.247524	0.107981	0.0360439	0.470259	0.120582	0.0842856	0.0584861	0.100957	0.225397
TMEM106A	0.0846124	0.0675594	0.118227	0.0600041	0.0765155	0.0537958	0.0295192	0.0498387	0.0302647	0.152768	0.148827	0.125371	0.132136	0.0919951	0.10708	0.218292	0.212547	0.221231	0.25697
P2RY6	0.00663077	0.00516571	0.0108513	0.00372509	0.00440134	0.00627618	0.00610741	0.00232986	0.00236108	0.0709082	0.0452951	0.0553729	0.113807	0.0491066	0.0955428	0.428607	0.421528	0.401987	0.354227
RGL1	0.0095259	0.00992626	0.0166386	0.00634272	0.0208781	0.0191648	0.0128934	0.0187402	0.0128786	0.323105	0.318479	0.269734	0.176078	0.203521	0.0940045	0.611802	0.599839	0.631957	1.08158
CLEC5A	0.16633	0.064622	0.0827797	0.14991	0.0696314	0.00862975	0.0012441	0.000911683	0.00107322	0.000551509	0.00104127	0.000291053	0.227844	0.0820303	0.0910989	0.226268	0.149306	0.166958	0.211338
TK1	0.00756468	0.00860952	0.00702749	0.0103698	0.00891553	0.0116558	0.0115362	0.00982592	0.00998093	0.0211937	0.00788387	0.00756738	0.0373476	0.0119578	0.0886206	0.0289815	0.0194954	0.0170178	0.0115233
MEF2C	0.348442	0.415485	0.655313	0.519902	0.374452	0.42622	0.418132	0.463844	0.699524	0.242427	0.166528	0.125226	0.302616	0.148436	0.0881933	0.502523	0.491901	0.503174	0.850653
IRF7	0.511503	0.800887	0.681873	0.511747	0.785808	0.683991	0.720336	0.576083	0.539292	0.0642114	0.0958709	0.0673788	0.0635754	0.100286	0.0863987	0.13507	0.115308	0.129013	0.164323
IL6R	0.469197	0.515761	0.418136	0.489598	0.414403	0.203976	0.18424	0.129966	0.160017	0.174986	0.166156	0.116421	0.177996	0.126194	0.0834077	0.639188	0.658801	0.769709	1.21433
EBI3	0	0.00243092	0.00155018	0.00050339	0.00372421	0.0124403	0.0788309	0.0139791	0.0182447	0.0385268	0.04232	0.0748734	0.0791433	0.0318077	0.0821258	0.0630148	0.0549199	0.0409346	0.0334177
PROS1	0.00513651	0.00354509	0.00516727	0.00302034	0.00654558	0.00280187	0.0016965	0.00314024	0.00225376	0.125271	0.13477	0.156805	0.0899565	0.0984523	0.0818694	0.0898692	0.0974768	0.113605	0.147729
TNF	0.0912432	0.0748521	0.0404081	0.242936	0.0413048	0.684552	0.226766	0.141007	0.184915	0.0387632	0.0621785	0.0694162	0.10123	0.0654489	0.0799039	0.252059	0.149068	0.147411	0.0463238
SERPINE2	9.33912e-05	0.000101288	0.00289367	0	0.000451419	0.000224149	0.000678602	0.00212726	0	0.000787869	0.00193378	0.00211014	0.0162581	0.0685579	0.0797329	0.00106354	0	0.00045994	0
P2RY13	0.405785	0.432096	0.446349	0.342708	0.271303	0.464661	0.49176	0.544376	0.362318	0.048454	0.069988	0.0890623	0.075999	0.0393809	0.0759728	0.106886	0.0886801	0.101417	0.137128
PLAT	0	0	0.000206691	0	0.00022571	0	0.0001131	0	0	0.0011818	0.00104127	0.000727633	0.00375777	0.0528533	0.0699906	0	0.000475497	0	0.00184373
TJP1	9.33912e-05	0	0.000206691	0	0.000112855	0.000112075	0.0001131	0.000202596	0	0.0329329	0.0256598	0.0141888	0.0864287	0.0521359	0.0684524	0.0571653	0.0318583	0.0432343	0.0218943
TLR7	0.0661209	0.10453	0.104896	0.0899055	0.0929923	0.07509	0.112987	0.120038	0.0808133	0.275439	0.305984	0.24514	0.187965	0.384801	0.0642649	1.473	1.50043	1.64773	2.752
PMEPA1	0.002148	0.00465927	0.00217025	0.000704747	0.00270851	0.00179319	0.00305371	0.000709087	0.000643931	0.0120544	0.00899952	0.00982305	0.0442497	0.0283001	0.0642649	0.10662	0.0884424	0.0779598	0.104401
TMEM104	0.05921	0.0859939	0.0729619	0.0684611	0.0820454	0.0672448	0.0735152	0.0480153	0.0852135	0.0835929	0.13172	0.104561	0.0667963	0.131934	0.0641795	0.135867	0.151683	0.15155	0.159714
TLN2	0.000653738	0.000810307	0.0011368	0.00211424	0.00315993	0.000896597	0.0016965	0.000506491	0.000751253	0.032539	0.0269242	0.0229932	0.0963217	0.0355544	0.0625557	0.0268544	0.0204464	0.0213872	0.0566948
GOLM1	0.172213	0.183028	0.221779	0.228036	0.197044	0.107367	0.123845	0.152049	0.147353	0.0911565	0.110523	0.0351447	0.0449399	0.046715	0.0608466	0.130284	0.114832	0.134762	0.14796
CRYBB1	0.002148	0.00182319	0.00196356	0.00201356	0.00315993	0.0144576	0.0145899	0.0166129	0.00912235	0.163483	0.104722	0.111764	0.0544493	0.0256693	0.051617	0.156606	0.138607	0.120964	0.120534
RILPL1	0.00242817	0.00202577	0.0034104	0.00302034	0.00214424	0.00235357	0.001131	0.00182337	0.000536609	0.0475085	0.0321305	0.0594476	0.0264578	0.024075	0.0478569	0.0473275	0.0373265	0.0409346	0.0440192
UBE2C	0.000466956	0.00101288	0.000620073	0.000805425	0.000902838	0.000784522	0.0014703	0.000607789	0	0.00953322	0.00595009	0.00392922	0.0163348	0.00908791	0.0464895	0.0103695	0.00998543	0.0119584	0.00391794
HSPA1B	0.0379168	0.0399076	0.0445419	0.0122827	0.0177182	0.0502094	0.0305371	0.0100285	0.0157763	0.0653932	0.0467826	0.0447494	0.0473172	0.2944	0.0457204	0.0436052	0.0463609	0.0505934	0.0377966
MYO1B	0	0	0	0.000100678	0	0	0	0	0	0.000630296	0.00208253	0.00123698	0.0335132	0.0200093	0.0431566	0.0281838	0.0183066	0.0110385	0.0278865
P2RX1	0.228528	0.300016	0.236454	0.417411	0.4056	0.808058	1.09956	1.20241	1.202	0.00882414	0.0115283	0.0215379	0.0211662	0.0243939	0.032047	0.0233979	0.0356623	0.0197774	0.0629174
TLR6	0.122903	0.0800178	0.166283	0.0912144	0.0839639	0.0606324	0.0497641	0.0449764	0.0567732	0.101635	0.109556	0.0499156	0.122473	0.120455	0.0311924	0.128422	0.116497	0.177077	0.246599
PALD1	0.000933912	0.000810307	0.00175687	0.000805425	0.000451419	0.000560373	0.0014703	0.00182337	0.000536609	0.0219816	0.0140571	0.0161535	0.0641122	0.02264	0.0303378	1.47619	1.40129	1.40236	1.62871
CD22	0.00336208	0.00546957	0.00816429	0.0032217	0.0034985	0.0192768	0.0472759	0.0141817	0.0268305	0.0920231	0.122126	0.08084	0.0270713	0.308431	0.0289705	0.0271203	0.0290053	0.0285163	0.0278865
TLR5	0.132896	0.183129	0.1668	0.15444	0.127187	0.0704949	0.102243	0.0358595	0.0685786	0.123853	0.0949784	0.0862973	0.0426392	0.114635	0.0274322	0.05557	0.0694225	0.0979671	0.126987
MRC1	0.00326869	0.00739405	0.00558065	0.00211424	0.000564274	0.000224149	0.000678602	0.000202596	0.000321965	0.346978	0.229079	0.254089	0.333828	0.0626587	0.0267486	0.938043	1.09911	1.26345	2.23875
RNASE4	0.0664945	0.0920712	0.102829	0.114672	0.139714	0.00537958	0.00271441	0.000911683	0.00150251	0.0367935	0.00974328	0.0453315	0.0401085	0.0664055	0.0246121	0	0.000713245	0.00045994	0.0013828
IL1A	0.00625721	0.0120533	0.000310036	0.0211424	0.00778698	0.00123282	0.0001131	0.000810385	0.000858574	0.00772112	0.0145777	0.0124425	0.0269179	0.0350761	0.0245266	0.0260567	0.0259146	0.022997	0.0214334
SALL1	0	0	0	0	0	0	0	0	0	0.0103999	0.00438819	0.00487514	0.0219331	0.00988509	0.0241848	0	0	0	0
ADGRG1	0.00130748	0.000405154	0.00878436	0.000704747	0.00112855	0.00493128	0.0130065	0.0143843	0.0059027	0.000630296	0.000892514	0.00283777	0.0282216	0.0235169	0.0233302	0.0143578	0.0137894	0.0195474	0.0117538
CD36	6.81774	6.03649	6.88312	3.05075	6.96901	0.923271	0.718526	0.413803	0.383032	4.41995	2.58673	2.20102	0.149621	0.0830666	0.0229029	1.19781	1.36872	1.58886	1.84051
PLD4	0.0847058	0.101694	0.185402	0.0887981	0.083174	0.82218	0.912493	0.703313	0.989614	0.0148119	0.00520633	0.00312882	0.0115801	0.00613832	0.022732	1.247	1.44313	1.39201	1.78036
LTC4S	0.00429599	0.00344381	0.00558065	0.00342306	0.00417563	0.00145697	0.0020358	0.00628049	0.00289769	0.0153635	0.0034213	0.0093137	0.00168716	0.00980537	0.0171772	0.125498	0.132426	0.128323	0.120995
KDM6B	0.452574	0.664553	0.297325	0.819922	1.05305	0.363122	0.438603	0.358595	0.384856	0.0189089	0.0160653	0.0205193	0.049848	0.0347573	0.0141007	0.218823	0.170941	0.195934	0.242912
ADAMTS1	0	0	0.000103345	0	0	0	0.0001131	0.000506491	0.000214644	0.000945443	0	7.27633e-05	0.00107365	0.00757325	0.013417	0	0.000237748	0	0.000460934
FCGBP	0.00336208	0.00232963	0.00144684	0.00614136	0.00361135	0.00896597	0.0218283	0.00779996	0.0138445	0.0499509	0.0203791	0.0112783	0.579847	0.107779	0.0117933	33.2008	23.776	21.2131	22.0469
IGF1R	0.0168104	0.0178268	0.0149851	0.0208404	0.0281008	0.0183802	0.0177567	0.0187402	0.0253279	0.00488479	0.00825575	0.00865883	0.0137274	0.0124361	0.00957137	0.00877421	0.00618146	0.00942876	0.00991007
CX3CR1	0.379448	0.454886	0.574704	0.299517	0.132153	1.34635	2.0228	0.624908	1.07451	0.000630296	0.00148752	0.00160079	0.0220865	0.00207268	0.00914408	0.683856	0.738684	0.787417	1.01705
CD200	0	0.000405154	0.0011368	0	0	0	0	0	0	0.000236361	0.000148752	0	0.00115034	0.000717466	0.00598211	0	0	0	0
IGF1	0.000560347	0	0.000206691	0	0	0.00123282	0.0001131	0.00141817	0	0.450898	0.214129	0.135776	0.0144176	0.0064572	0.00170917	0.0433393	0.0342358	0.0326557	0.0615346
ATP8A2	0	0	0	0	0	0	0	0	0	0	0	0	0.000230068	0.000478311	0.000512752	0	0	0	0
CX3CL1	0	0	0	0	0	0	0	0	0	0	0.000669385	0.00021829	0.000613514	0	0.000341835	0.000265885	0	0.00183976	0.000230467
BDNF	0	0	0	0	0	0	0.0001131	0	0	0	0.000148752	0	0.000153378	0.000478311	0.000256376	0	0	0	0.000921867
CD34	9.33912e-05	0	0.0209791	0	0.000112855	0	0	0.000202596	0.000214644	7.87869e-05	0.000223128	0.000509343	0.000306757	0.000239155	0.000170917	0	0	0	0.000230467

### Sheet: 203 hMG genes
gene name
ABHD12
ACP2
ADAMTS1
ADGRG1
ADORA3
AIF1
AK1
AP1B1
APOC1
APOE
app1
ARID5A
ATP8A2
AXL
BDNF
BHLHE41
BIN1
BLNK
BST2
C1QA
C1QB
C1QC
c3
C3AR1
C5AR1
CCL2
CCL3
CCL4
CCL8
CCR6
CD14
CD164
CD200
CD22
CD34
CD36
CD40
CD53
CD63
CD68
CD74
CD81
CD83
CD9
CGTSC
CHI3L1
CLEC5A
clec7a
CRYBB1
CSF1
CSF1R
CSF3R
CST3
CTSB
CTSD
CTSL
CTSS
CTSZ
CX3CL1
CX3CR1
CYBB
DAB2
DDIT4
DUSP1
EBI3
ENG
ETV5
FAM111A
FCGBP
FOS
FTL
GMFB
GOLM1
GPR34
GPR84
GPX4
HEXB
HLA-DMA
HLA-DMB
HLA-DRB1
HMGB1
HPGDS
HSPA1A
HSPA1B
HSPB1
HSPE1
HTRA1
ID2
IFIT1
IFIT3
IFITM3
IFNAR1
IFNGR1
IFNGR2
IGF1
IGF1R
IL1A
IL1B
IL6R
IM2B
IRF7
ISG15
ITGAM
ITGAX
ITGB5
ITM2B
JUN
KDM6B
LAIR1
LIPA
LPL
LTC4S
LYZ
MAF
MCM5
MEF2C
MERTK
MIKI67
MMP9
MRC1
MS4A4A
MS4A6A
MX1
MYD88
MYO1B
NENTPD1
NFKBID
NPL
OLFML3
P2RX1
P2RX4
P2RX7
P2RY12
P2RY13
P2RY6
PALD1
PARP9
PCNA
PLA2G15
PLAT
PLCG2
PLD4
PLILRA
PLTP
PLXDC2
PMEPA1
PRDX1
PROS1
PTPRC
RASGRP3
RGL1
RGS1
RGS10
RILPL1
RNASE4
S100A8
S100A9
SALL1
SELPLG
SERINC3
SERPINE1
SERPINE2
SLC1A3
SLC2A5
SLCO2B1
SORL1
SRGAP2
STAB1
STSB
STSD
STSL
TEME86A
TFRC
TGFB1
TGFBR1
TGFBR2
TJP1
TK1
TLN2
TLR1
TLR2
TLR4
TLR5
TLR6
TLR7
TLR8
TMEM104
TMEM106A
TMEM109
TMEM119
TMEM176A
TMEM176B
TNF
TNFRSF1A
TNFRSF1B
TREM2
TRIB1
TSPO
TXNIP
TYROBP
UBE2C
USP2
VSIG4

### Sheet: House keeping genes
	gene name	M-1	M-2	M-3	M-4	M-5	IM-1	IM-2	IM-3	IM-4	FMG-1	FMG-2	FMG-3	AMG-1	AMG-2	AMG-3
ENSG00000143612.18	C1orf43	98.97	99.42	88.39	82.64	83.25	94.84	98.61	96.62	98.52	130.47	125.5	139.69	144.11	167.53	142.63
ENSG00000075785.12	RAB7A	153.41	159.94	157.43	164.98	139.15	144.12	158.93	146.34	153.15	320.09	347.19	329.2	234.46	267.27	242.88
ENSG00000129625.12	REEP5	81.7	76.18	77.7	79.81	62.55	65.42	67.75	91.09	85.46	77.85	95.94	87.45	84.33	65.53	69.9
ENSG00000165280.15	VCP	117.73	90.27	92.57	104.39	100.44	82.91	71.19	80.92	68.74	126.89	117.94	133.8	131.35	144.58	114.3

### Sheet: Notes
M: monocytes, GSE 178846
IM: inflammatory monocytes, GSE 178846
FMG: Fetal microglia cells, GSE 178846
AMG: Adult microglia cells, GSE 178846
hiPSC-MG: human iPSC-derived microglia cells
