## Supplement table 3 for "Human iPSC-derived Microglial Cells Integrated into Mouse Retina and Recapitulated Features of Endogenous Microglia"

### Sheet: Filtered MG genes
gene_name	h10_fpkm	h11_fpkm	h12_fpkm	h13_fpkm	h1_fpkm	h2_fpkm	h3_fpkm	mean(1-3)	h4_fpkm	h5_fpkm	h6_fpkm	mean(4-6)	h7_fpkm	h8_fpkm	h9_fpkm	h14_fpkm	h15_fpkm	h16_fpkm
TREM2	420.493	495.496	462.31	432.663	192.122	241.235	359.154	264.17	921.911	1018.11	943.054	961.024	496.813	493.55	498.674	166.305	179.113	183.533
C1QA	567.867	514.193	443.565	528.717	501.787	693.488	940.146	711.807	611.519	713.246	579.188	634.651	437.871	496.312	450.234	338.713	388.128	399.69
AIF1	348.726	305.651	292.856	253.245	104.34	131.253	196.303	143.965	586.155	708.814	585.501	626.823	170.501	197.288	177.455	230.323	253.743	251.94
C1QC	1496.71	1565.84	1399.75	1347.51	611.624	795.942	1185.42	864.329	593.574	574.311	579.519	582.468	801.647	839.527	796.741	1376.07	1482.01	1440.24
C1QB	470.799	457.506	421.84	458.897	198.185	289.848	432.629	306.887	504.662	504.551	498.449	502.554	336.653	328.29	341.775	555.3	585.409	563.784
GPR34	232.434	265.718	265.807	301.597	103.093	115.074	288.156	168.774	443.153	553.939	461.294	486.129	139.299	129.02	134.404	9.23371	11.4681	9.87149
CD14	346.641	324.989	267.815	199.194	957.566	1210.68	1398.45	1188.9	453.461	437.378	428.876	439.905	376.963	420.194	360.606	111.163	123.694	124.143
CTSZ	990.82	1129.74	1054.9	857.427	311.525	338.42	454.201	368.049	410.101	433.309	385.246	409.552	293.279	304.66	280.708	1735.5	1830.89	1911.33
S100A9	421.693	307.479	266.196	134.657	245.07	338.872	207.148	263.697	414.883	443.262	360.242	406.129	447.545	489.711	424.288	575.362	627.841	677.168
CTSD	1242.7	1429.67	1176.04	871.833	502.37	562.097	772.637	612.368	414.867	288.712	305.556	336.378	1373.06	1433.61	1375.8	1224.24	1377.65	1219.24
RGS10	184.773	164.107	157.091	145.553	40.6816	47.0378	100.246	62.6549	249.426	311.713	247.861	269.667	72.2924	78.4273	76.351	57.9894	52.9805	51.7
SPI1(PU.1)	494.041	471.974	419.746	309.62	137.745	156.809	247.077	180.544	235.267	212.194	213.004	220.155	357.528	389.057	370.162	641.296	713.427	675.79
CD53	148.696	161.218	155.202	148.85	56.7313	71.7563	110.67	79.7193	189.173	201.831	199.093	196.699	153.28	149.506	155.349	261.672	258.43	246.537
IFNGR1	125.234	121.538	124.223	129.843	54.236	61.8835	81.8868	66.0021	178.843	212.33	193.806	194.993	79.5348	75.6563	78.7442	44.0981	42.7634	38.1821
TMEM14C	120.335	139.908	132.356	114.128	67.385	71.7464	88.5345	75.8886	181.143	210.003	186.853	192.666	85.7301	89.6261	92.1796	81.8384	83.4561	91.2947
LPL	84.9977	87.6018	95.7605	188.635	7.55489	6.4406	27.9374	13.9776	171.3	170.869	166.797	169.655	87.496	86.6237	92.9845	143.636	140.759	128.549
C3AR1	122.27	132.141	144.932	125.964	47.3705	54.1263	95.0813	65.526	154.74	170.653	157.152	160.848	103.953	92.5385	101.444	97.6476	98.9275	92.462
C3	371.081	426.666	408.621	534.106	41.4483	32.3028	17.5929	30.448	172.2	136.308	137.514	148.674	120.476	100.265	108.616	390.789	370.195	380.27
CTSS	233.635	292.673	286.6	354.53	41.8341	49.3011	104.987	65.374	131.183	156.809	133.388	140.46	196.036	191.899	190.183	469.499	447.804	446.002
S100A8	27.6619	20.8427	24.2487	12.8196	18.2675	23.2951	5.11018	15.5576	115.759	131.922	132.939	126.873	204.599	199.668	175.529	26.5941	29.3048	25.7557
LYZ	154.142	242.693	270.445	257.583	6.19244	4.66499	8.54194	6.46645	115.626	106.386	115.191	112.401	101.511	101.042	87.5936	233.53	226.894	231.114
CSF1R	168.046	183.199	174.28	184.965	121.833	151.428	299.09	190.784	110.959	107.394	109.334	109.229	142.795	146.076	133.528	27.6492	27.6626	28.937
CD74	1014.34	1236.89	1146.49	1013.45	31.1188	37.0707	93.4371	53.8755	104.75	89.1614	88.6776	94.1965	89.2629	97.5674	86.5204	1267.47	1311.27	1259.38
HEXB	79.4349	97.7786	102.208	94.3518	40.5545	46.3912	57.8656	48.2704	79.4492	82.6387	86.0867	82.7249	93.5695	85.3163	88.6016	103.637	104.262	108.388
CD164	58.516	67.1195	67.3299	78.86	46.5941	44.1247	55.0679	48.5956	76.8408	83.5747	76.017	78.8109	60.4992	60.2489	60.1375	82.8937	83.2005	73.7434
OLFML3	64.0134	75.8982	71.3059	72.4699	67.2092	52.5325	35.5986	51.7801	75.0139	81.0181	68.6878	74.9066	28.7968	28.6679	27.7048	26.759	28.3033	28.8568
CX3CR1	38.3215	45.9382	46.0736	54.8279	1.06653	1.11593	8.05113	3.4112	60.7101	66.2735	60.2953	62.4263	9.27862	5.92295	6.98119	0.163265	0.168039	0.154669
IFNGR2	52.8571	50.6448	49.8631	53.4032	26.8745	28.8645	33.2532	29.664	63.8204	60.5104	61.2503	61.8603	42.0727	43.9864	45.9752	215.611	214.272	192.926
PYCARD	53.6708	54.5286	50.2479	32.2329	17.6919	19.257	32.0709	23.0066	64.0969	59.474	52.2263	58.5991	42.214	40.2172	39.2584	7.66427	9.86042	8.16829
TGFBR1	70.4751	67.7403	68.721	104.476	22.4012	20.4926	21.8803	21.5914	66.0541	49.601	46.3679	54.0077	50.3683	45.4284	49.1717	9.91071	10.6342	9.36132
SFT2D1	27.0709	25.9061	22.7847	23.3635	12.9726	14.8577	19.1462	15.6588	45.5701	46.3992	47.2536	46.4076	21.9414	23.8457	23.7479	17.9751	18.5006	18.1214
CCL2	57.9676	29.9863	30.5344	9.1461	241.579	284.264	147.279	224.374	36.7526	41.3457	36.1359	38.0781	25.7409	32.987	26.6478	228.909	233.436	230.234
TSPO	53.1477	51.0322	43.368	36.1723	51.3457	47.4341	28.2353	42.3383	40.3198	37.7007	36.0747	38.0317	34.751	43.8565	42.2835	72.7292	76.8957	81.4622
TNFRSF1A	64.1663	67.237	64.4952	53.7781	52.3886	52.9932	60.1745	55.1854	37.0215	38.676	36.6622	37.4533	45.8961	45.8553	45.0696	18.6744	17.4823	19.2672
C5AR1	85.4419	105.737	100.264	75.248	77.1678	87.5122	108.984	91.2214	36.3087	35.7193	35.893	35.9737	101.896	106.721	99.7246	200.563	212.081	193.866
P2RY12	2.66576	3.74999	4.7621	7.54804	1.15215	0.866073	4.26726	2.09516	32.4224	41.1025	29.9256	34.4835	4.86875	4.49171	5.71908	0.213999	0.330382	0.253413
CCL3	50.12	31.2886	28.6071	10	31.4254	38.1732	57.1916	42.2634	38.9738	32.3817	30.7852	34.0469	12.4157	15.6632	11.5126	7749.24	7847.32	7359.11
TGFBR2	39.0373	46.7341	49.161	67.3819	34.4227	32.3633	48.8963	38.5608	32.0485	34.6138	31.2255	32.6293	48.0315	45.2323	47.2322	6.57542	5.13558	5.8286
LDHB	7.1381	7.06532	5.6222	5.79998	6.99352	9.45136	9.22602	8.55697	35.4129	32.4846	26.7276	31.5417	6.14331	6.56609	6.68471	4.83443	5.04439	4.45353
TNFRSF1B	91.9823	104.766	95.8303	116.733	91.8052	106.499	141.543	113.283	29.0981	28.8876	26.5814	28.189	72.2637	81.4491	69.4732	363.333	348.351	379.528
TLR7	57.9181	65.4733	67.6499	104.098	8.87334	10.454	28.7056	16.011	28.6889	28.1221	25.8249	27.5453	8.70931	7.89632	7.35681	32.2482	27.8065	28.5063
CD40	27.4336	30.0249	26.6637	16.3707	10.561	11.3976	16.31	12.7562	25.0665	25.8384	26.4511	25.7853	20.1638	20.1525	21.7656	682.337	651.529	681.904
P2RY13	7.9204	7.29274	7.84704	9.77539	2.74319	3.24905	5.19497	3.72907	24.0101	26.3157	25.8319	25.3859	5.37682	5.83691	5.26545	0.0359826	0.0370345	0
CD36	22.5489	28.5948	31.2314	33.3315	11.2841	12.2725	21.3401	14.9656	23.4401	24.3782	24.4057	24.0747	22.1839	21.295	22.2668	20.8236	19.6353	17.2417
TLR2	71.4933	83.49	85.3165	88.3313	25.3804	27.9602	31.9831	28.4412	23.5268	21.3534	25.3535	23.4112	22.2432	22.7437	21.9913	341.185	324.671	309.241
LAIR1	34.9107	35.8351	37.543	35.9693	18.5711	23.9203	35.5156	26.0023	24.7581	22.0302	23.3005	23.3629	32.9228	31.6313	32.0246	22.3286	25.1248	23.2892
IL1B	41.8459	25.9555	26.6084	13.4207	8.75836	9.51086	4.17982	7.48302	21.5928	22.198	23.2648	22.3519	14.4188	19.9449	15.6287	15613.6	14366.9	14141.3
P2RX4	9.61803	12.3593	11.7304	9.26686	7.10364	8.06429	15.0948	10.0876	21.3319	22.3198	22.6062	22.086	22.214	20.0262	21.7816	53.8663	58.5149	59.3098
IL6R	20.2877	23.2057	25.5093	37.0785	9.59238	9.3147	22.5537	13.8203	21.2555	20.9482	19.6206	20.6081	20.3464	18.0679	18.6651	24.4594	23.2709	26.0916
TMEM109	28.9946	38.6833	35.4288	29.4858	34.1671	32.9558	32.0346	33.0525	16.282	15.3314	14.0859	15.2331	24.9467	27.9967	28.2616	17.9522	20.8025	18.4079
ITGAM	20.6514	16.9779	15.1921	13.4682	19.9726	23.1667	31.1735	24.7709	15.5393	14.2322	14.8642	14.8786	61.3416	58.1408	56.7061	6.11982	5.90282	5.99635
TMEM106A	12.4992	13.5064	13.227	14.155	10.1195	12.793	18.6587	13.8571	14.4255	14.4976	12.7409	13.888	12.3393	11.3549	11.8758	37.0353	33.3103	36.0598
IL10RA	21.5626	22.6781	21.4708	26.3035	15.3911	18.7327	44.323	26.1489	10.2839	11.6142	10.4289	10.7757	20.0394	20.4407	18.8729	103.752	94.2396	94.6143
TMEM173	13.4235	14.4717	13.8987	13.0688	12.2726	12.4992	12.3053	12.359	10.7702	9.54045	10.885	10.3985	9.25853	8.86286	8.39496	0.981642	0.478582	1.17468
TLR8	13.7239	13.8671	13.7727	19.4035	5.64863	5.66307	16.32	9.21058	9.59284	10.5364	10.975	10.3681	5.33933	4.67719	5.1996	46.2665	38.5656	41.9472
TMEM37	12.5452	16.1037	15.2996	9.52984	22.3157	23.5089	25.9679	23.9308	8.20593	9.15148	8.61638	8.65793	27.0821	26.1992	24.3271	0.260356	0.75924	0.657724
TLR4	12.5066	13.5387	14.8709	22.2467	3.6795	4.23238	10.5485	6.15345	8.79641	8.53566	7.85838	8.39682	9.26965	8.81589	8.35603	51.7362	44.4254	45.1359
TLR1	11.9843	10.9392	12.9597	14.8297	4.82685	4.60741	8.15991	5.86472	7.26314	8.54699	8.3514	8.05384	10.669	9.25174	9.23165	10.2636	9.36733	8.78823
CLEC5A	11.2239	8.2193	8.64763	10.0851	16.641	17.4083	8.37193	14.1404	7.95372	7.67848	7.54867	7.72695	12.9494	14.9551	13.8129	21.0763	17.5027	16.9772
P2RX7	10.7226	9.22763	10.1982	11.2994	1.8692	1.62571	6.0651	3.18667	7.84561	7.1545	6.84788	7.28266	8.65357	7.44439	8.57971	153.613	133.372	139.052
TLR6	4.35842	4.38772	6.27507	8.05122	3.10188	3.13617	5.34601	3.86135	4.39215	4.22837	4.06225	4.22759	5.48984	5.73943	5.12846	1.38431	1.66224	1.52998
P2RX1	1.20712	2.04184	1.0654	3.12268	4.72611	4.93868	7.61325	5.75935	4.39387	3.66431	4.32794	4.12871	7.37434	7.53033	8.01028	0.651348	0.283627	0.450922
TMEM104	5.58456	6.91911	6.50429	6.31535	9.18123	9.19052	10.8415	9.73774	3.48108	3.11337	3.93169	3.50871	10.091	9.18541	9.3215	2.49488	2.7527	2.91184
IL1A	2.51264	2.77327	2.31553	1.98831	0.282354	0.151603	0.166921	0.200293	2.1564	2.9808	2.61426	2.58382	0.736522	0.800822	0.934368	5212.44	4820.96	4616.91
TLR5	1.46576	2.03218	2.6982	3.22229	1.08127	1.36847	3.00777	1.81917	0.79065	0.690872	0.681362	0.720961	1.09366	0.949229	1.14404	0.589178	0.751412	0.60669
IGF1R	0.128908	0.100786	0.144642	0.140065	4.71359	3.81626	2.26976	3.59987	0.601159	0.540813	0.424603	0.522192	1.17023	1.10918	1.15241	0.256826	0.271677	0.243303
TMEM119	1.77598	1.67765	1.98948	1.87964	8.65071	10.6808	4.29418	7.87523	0.534772	0.318259	0.706337	0.519789	0.735829	1.24455	1.08166	0.561369	0.513583	1.32952
OPHN1	1.00651	1.05137	1.11831	1.51846	0.526088	0.522059	0.738267	0.595471	0.580628	0.411368	0.53505	0.509016	0.774469	0.595411	0.637768	0.326521	0.186704	0.206219
CCL8	4.27543	3.51414	4.99229	1.69254	2.00427	2.66707	2.671	2.44745	0.386403	0.45992	0.207708	0.351343	0.265839	0.735756	0.262305	200.331	180.861	177.38
BDNF	0	0	0	0.0234679	1.56073	1.61789	0.589756	1.25613	0.100724	0.118639	0.0473757	0.0889131	0	0	0.0244198	0.0513984	0	0
CX3CL1	0.00910207	0	0.0657622	0.0075899	0.293552	0.20332	0.148145	0.215006	0	0	0.00875546	0.00291849	0.0186764	0.206761	0.0473866	0.315838	0.136872	0.314956

### Sheet: sample information
#1	ms19_MPC	female, PBMC
#2	ms19_MPC	female, PBMC
#3	ms19_MPC	female, PBMC
#4	ms19_MG, d14	female, PBMC
#5	ms19_MG, d14	female, PBMC
#6	ms19_MG, d14	female, PBMC
#7	tdT(+)_MG, d14	male, febroblast
#8	tdT(+)_MG, d14	male, febroblast
#9	tdT(+)_MG, d14	male, febroblast
#10	ATCC-hiPS_MG, d14	female, fibroblast
#11	ATCC-hiPS_MG, d14	female, fibroblast
#12	ATCC-hiPS_MG, d14	female, fibroblast
#13	ATCC-hiPS_MG, d14	female, fibroblast
#14	ATCC-hiPS_MG, d14+0.1ug/ml LPS 6hrs	female, fibroblast
#15	ATCC-hiPS_MG, d14+0.1ug/ml LPS 6hrs	female, fibroblast
#16	ATCC-hiPS_MG, d14+0.1ug/ml LPS 6hrs	female, fibroblast

### Sheet: All MG genes
gene_name
Lpar6
Srsf9
0610007C21Rik
0610040J01Rik
4632428N05Rik
6230427J02Rik
9330133O14Rik
Abca9
AF251705
AIF1
Asb2
Asph
B4galt4
BC004004
BDNF
Blnk
C1QA
C1QB
C3AR1
C5AR1
Casp8
CCL8
Ccr5
CD14
Cd164
CD200
CD22
CD36
CD40
CD53
CD74
Cfh
CLEC5A
Cmtm6
Commd8
CSF1
CSF1R
Ctsd
CTSS
CTSZ
CX3CL1
CX3CR1
CYBB
Cysltr1
D15Ertd621e
Elmo1
Entpd1
Epb4.1l2
Fam102b
Fam105a
Fam110a
Fcrls
Gal3st4
Gna15
Golm1
Gpr160
GPR34
HEXB
IFNAR1
IFNGR1
IFNGR2
IGF1
IGF1R
Il10ra
IL1A
IL1B
IL6R
Inpp5d
ITGAM
Itgb5
Itm2b
Itpripl1
Lair1
Ldhb
Liph
LPL
LYZ
Mef2c
MYD88
Mylip
Olfml3
Ophn1
Orai1
P2RX1
P2RX4
P2RX7
P2RY12
P2ry13
Plekho1
Pmepa1
Pnp
Ptafr
Pycard
Rab3il1
Rgs10
Rnase4
Rtn4rl1
S100A8
S100A9
Serinc3
Sft2d1
Sft2d2
Slc2a5
Slco2b1
Smap2
Srgap2
TGFBR1
TGFBR2
TLR1
TLR2
TLR4
TLR5
TLR6
TLR7
TLR8
TMEM104
TMEM106A
TMEM109
Tmem119
Tmem173
Tmem37
Tmem55b
TNF
Tnfaip8l2
TNFRSF1A
TNFRSF1B
Trem2
TSPO
Zfp658
Zfp715
