## Supplement table 5 for "Human iPSC-derived Microglial Cells Integrated into Mouse Retina and Recapitulated Features of Endogenous Microglia"

### Sheet: human oligos
Column1	Column2	Column3	Column4	Column5	Column6
	5'-3'	similarity%		5'-3'	similarity%
hCx3cr1-3'	CACTCGTGTGGTAAGTAAAATTG	65.2174	hCx3cr1-5'	GAATCCTCTCATCTATGCATTTG	69.5652
hTMEM119-3'	CGGCCACCACAGCCCCC	47.0588	hTMEM119-5'	AAGTCCCCCACCAGGGCTGC	50
hP2ry12-3'	GTCACCACCATCCTGTTCTTTT	72.7273	hP2ry12-5'	GTGGTTAACTTCCTTAAATGCATG	68.1818
hGPR34-3'	CACTGCCACAGATGTATCATGC	72.7273	hGPR34-5'	ATCTTGCTACTGGAAAGAAATTG	73.913
hCTSZ-3'	TCTGGCGCCCTTCCCATCCTTA	59.0909	hCTSZ-5'	CCGAATACCAGGACACCACATA	63.6364
hCD63-3'	CCTTATGGATCGCCTTCTCG	50	hCD63-5'	CGAAAAACAACCACACTGCTTCG	60.8696
hCD9-3'	GGTGAAGGTTTCGAGTACGTCC	22	hCD9-5'	AACAAGCTGAAAACCAAGGATGAG	62.5
hCD68-3'	CGGATGGGCGTCTCCGGA	66.6667	hCD68-5'	GCAGCAACTCGAGCATCATTC	61.9048
hLPL-3'	ACTCTGATCTTCTGAATGGCG	76.1905	hLPL-5'	AGTGAAACCCATACCAATCAG	52.381
hIL1B-3'	GCCGCCTTTGGTCCCTCC	55.5556	hIL1B-5'	GTTGAAAGATGATAAGCCCACT	63.6364
hCCL8-3'	CAGATGCTTCATGGAATCCC	60	hCCL8-5'	CAGCCAGATTCAGTTTCCATT	42.8571
hCXCL10-3'	CCTTGCTAACTGCTTTCAGTAAA	73.913	hCXCL10-5'	GCATTAGTAATCAACCTGTTAATCC	52.9412
hS100A9-3'	GGAGGCCCAGGTTAGCCTC	52.6316	hS100A9-5'	ACCAGGGGGAATTCAAAGAGC	61.9048
hIL10-3'	CAGTTTCGTATCTTCATTGTCATG	62.5	hIL10-5'	GAACTCCCTGGGGGAGAACC	72.7
hVEGF-3'	CACCGCCTCGGCTTGTCAC	94	hVEGF-5'	CCCGCTGCTGTCTAATGCCC	0
hIGF1-3'	GGTAGATGGGGGCTGATAC	63.1579	hIGF1-5'	GACAGGGGCTTTTATTTCAAC	80.9524
