## Supplement table 7 for "Human iPSC-derived Microglial Cells Integrated into Mouse Retina and Recapitulated Features of Endogenous Microglia"

### Sheet: Microglia enrich genes
Gene Symbol	RefSeq	3 mo_average	12mo_average	18mo_average	24mo_average
Fyb	NM_011815	11.8976	11.8036	10.8584	11.3802
Apoe	NM_009696	11.4625	11.1993	11.6587	11.5852
Tgfbr1	NM_009370	11.4121	11.4059	10.3071	10.6216
Aif1	NM_019467	11.3555	11.1736	10.3818	10.8856
Ctsa	NM_008906	10.6097	10.4896	10.0141	10.4345
Cfdp1	NM_011801	10.5294	10.497	11.4449	10.9712
H1f0	NM_008197	10.398	9.82185	10.6923	10.6465
Clic1	NM_033444	10.268	9.5251	9.25064	9.40574
Psmb9	NM_013585	9.89494	9.16113	8.89684	9.79595
Atxn2l	NM_183020	9.36045	8.8358	9.1041	9.00569
Csnk2b	NM_009975	9.33655	9.48058	9.54882	9.50806
Nlk	NM_008702	9.32852	9.28353	10.1565	9.63308
Pilra	NM_153510	9.28792	8.82924	7.89713	8.9372
Ift20	NM_018854	8.93004	9.26495	9.34634	8.91904
Plekha1	NM_133942	8.9135	9.01944	9.15175	9.39366
Psmb8	NM_010724	8.8681	8.69372	8.27521	8.78816
Trafd1	NM_001163470	8.76792	8.90017	8.907	8.88585
Erp29	NM_026129	8.74163	8.37332	7.85238	8.28363
Mff	NM_029409	8.60201	8.10784	8.8156	8.68591
Clptm1	NM_019649	8.55944	8.37932	8.76473	8.56676
Atp6v1g2	NM_023179	8.55191	7.54523	8.06396	7.90605
Dab2	NM_023118	8.46805	8.24868	7.71811	8.67933
Mrpl12	NM_027204	8.45036	8.06567	7.55183	8.55576
Vav1	NM_011691	8.44064	8.20801	7.15737	7.55605
Ndufa11	NM_027244	8.33173	8.40632	8.59671	8.06134
Alg2	NM_019998	8.31143	8.04417	8.76745	8.33992
Gabarapl2	NM_026693	8.06994	8.25032	9.06185	8.62865
Srpk2	NM_009274	8.04532	8.85649	9.69431	9.34549
Eif3l	NM_145139	8.00721	8.31932	8.64885	8.55767
Vtn	NM_011707	7.95953	9.07221	10.313	9.46725
Abca1	NM_013454	7.86532	8.30967	8.23685	8.57939
Znrf1	NM_133206	7.84117	7.78524	7.87394	7.37533
Gpr108	NM_030084	7.80628	7.8549	8.04947	7.91849
Tbc1d23	NM_026254	7.80566	8.07306	8.18127	8.239
Hsph1	NM_013559	7.7967	8.34592	8.26869	7.6813
Tmem199	NM_199199	7.71042	7.54014	7.22908	7.81672
Myl2	NM_010861	7.70698	6.91319	6.97556	6.63255
Slc46a1	NM_026740	7.69352	7.44478	6.9616	7.57278
Zbtb41	NM_172643	7.65495	8.04354	8.60651	8.50271
Gar1	NM_026578	7.6465	8.06833	7.84013	8.24693
Pde6g	NM_012065	7.58112	8.56179	10.1001	9.60564
Herpud1	NM_022331	7.56765	7.59952	7.47543	7.71991
Ormdl2	NM_024180	7.56268	7.68053	6.92169	7.46801
Mapkapk5	NM_010765	7.51263	7.6165	8.08989	8.03474
Aldh2	NM_009656	7.45077	7.14072	7.49562	7.44566
Gpsm3	NM_134116	7.42744	7.35642	6.95852	7.18724
Hmha1	NM_001142701	7.41752	7.34257	6.40897	6.96552
Ptpn11	NM_011202	7.37093	8.03756	8.62406	8.20124
Dnajc14	NM_028873	7.36406	7.71467	7.76642	7.40446
Pltp	NM_011125	7.35438	6.9377	7.34811	7.69144
Vegfa	NM_001025250	7.30957	7.56114	8.56571	7.91742
Cfh	NM_009888	7.30481	7.0623	6.23141	6.60575
Mmp19	NM_021412	7.27013	6.28823	6.21851	6.30703
Cd3eap	NM_145822	7.20812	6.99195	6.78585	6.89247
Ncoa5	NM_144892	7.19688	7.44749	7.50711	7.59852
Arhgap21	NM_001128084	7.12981	8.01079	8.9537	8.65004
Rnf5	NM_019403	7.10638	6.76236	6.95409	6.94446
Tsc22d4	NM_023910	7.10634	6.60967	6.45439	6.46575
Tnf	NM_013693	7.08835	6.64289	5.48785	5.11153
Ercc1	NM_007948	7.0706	6.43046	6.6607	6.68886
Tap1	NM_013683	7.05772	6.72685	6.39496	6.67138
Naa25	NM_172722	7.05586	6.66676	7.16974	7.21889
Agpat1	NM_001163379	7.02818	6.43255	6.56265	6.51479
Egfl8	NM_152922	6.99294	7.55618	6.7019	6.72995
Trappc6a	NM_025960	6.98146	7.03858	6.85225	7.07028
Lrch4	NM_146164	6.88754	6.63316	6.5225	6.82885
Dus3l	NM_144858	6.88139	6.9291	6.66431	6.45971
Pbx2	NM_017463	6.86144	6.04519	6.06992	6.3376
Poldip2	NM_026389	6.85483	6.50968	7.2451	7.57477
Polr2e	NM_025554	6.84489	6.50838	6.18759	6.03557
Nfkbil1	NM_010909	6.8078	6.74076	6.33832	6.31248
Ckm	NM_007710	6.80022	6.65439	6.1718	6.1868
Zcwpw1	NM_001005426	6.79348	7.20614	7.16349	7.08183
Polr2f	NM_027231	6.75184	6.89816	7.3522	6.47825
Wibg	NR_033208	6.70729	6.92071	6.61092	6.41567
Ehmt2	NM_145830	6.67188	6.44611	6.32504	6.64496
C4b	NM_009780	6.6547	6.42295	6.71229	7.47701
Timp3	NM_011595	6.6136	8.04537	9.04248	8.80042
Brap	NM_028227	6.58234	7.05412	6.79373	7.09083
Tnfaip1	NM_009395	6.58084	6.95289	6.56325	6.70645
Hgs	NM_001159328	6.56795	6.39651	6.5099	6.63922
Mepce	NM_144913	6.49926	6.38472	6.47383	6.33191
Crb1	NM_133239	6.49325	7.73894	8.94721	8.24095
Klc3	NM_146182	6.43098	6.47042	6.51159	6.48207
Atf6b	NM_017406	6.41463	6.23437	6.07059	6.09705
C3	NM_009778	6.4086	6.14805	6.24335	7.80138
Sebox	NM_008759	6.38803	5.70221	6.49352	5.72088
Chmp7	NM_134078	6.3545	6.42421	6.47398	6.25136
Zfp1	NM_001037665	6.35373	6.35121	6.59978	6.27917
Ccdc137	NM_152807	6.3038	6.61735	6.13623	6.22042
Tomm40l	NM_001037170	6.29833	6.29115	6.81465	6.19629
Col15a1	NM_009928	6.28682	6.32698	5.47929	6.09883
Adam1a	NM_172126	6.27414	6.63347	7.39681	7.71906
Fam109a	BC120681	6.25804	6.12357	5.66648	5.67882
Prrt1	NM_030890	6.24889	6.07279	5.62483	5.86562
Slc12a5	NM_020333	6.23851	6.42928	6.8888	6.41154
Mospd3	NM_030037	6.23246	6.18272	5.93478	5.79722
Lsm2	NM_030597	6.16277	6.74326	6.65811	5.83493
Vars	NM_011690	6.15478	5.99802	5.707	6.10282
Rrh	NM_009102	6.15419	7.30548	8.78167	8.92451
Ddah2	NM_016765	6.1393	6.02282	6.09137	5.99948
Cd40	NR_027852	6.11325	5.73316	5.081	5.49485
Trpm3	NM_001035240	6.10416	7.13131	8.24402	7.90015
Arid3a	NM_007880	6.09919	6.0412	5.58085	5.74414
Pcif1	NM_146129	6.08407	6.1575	5.94746	5.76498
Agfg2	NM_178162	6.06771	5.93977	5.65879	5.76933
Notch4	NM_010929	6.06412	5.98086	5.58513	5.6857
Nploc4	NM_199469	6.04494	6.09914	6.28026	6.6528
Galr3	NM_015738	6.04021	5.91935	5.57721	5.7372
Tnfrsf14	NM_178931	6.03987	5.66602	5.62558	6.13327
Skiv2l	NM_021337	6.02845	6.01198	5.44892	5.72143
Chst5	NM_019950	6.01852	5.63227	5.29084	5.57576
Vmac	NM_178926	6.01073	5.83452	5.75434	5.99564
Hspa1a	NM_010479	5.99797	7.81008	6.61097	6.79156
Slc16a8	NM_020516	5.98417	5.83079	5.46318	5.61267
Aif1l	NM_145144	5.98057	6.28374	7.13003	6.25323
Neu1	NM_010893	5.97626	6.01819	5.09623	5.29671
Lonp1	NM_028782	5.97258	6.12881	6.65673	6.06948
Tap2	NM_011530	5.95756	5.45209	5.40202	5.54511
Ly6g6e	NM_027366	5.94652	5.84893	5.26329	5.65186
Sbno2	NM_183426	5.9455	5.88259	5.42235	5.74624
Sox10	NM_011437	5.94041	5.86754	5.56208	5.61262
Sh2b3	NM_008507	5.92929	5.89762	6.05202	5.97886
Baiap2l2	NM_177580	5.92613	5.68823	5.33598	5.48199
Grin3b	NM_130455	5.89094	5.8752	5.48724	5.66151
Micall1	NM_177461	5.86937	5.476	5.95927	5.76167
Trip10	NM_134125	5.85936	5.85614	5.75424	5.69773
Tspan10	NM_145363	5.85685	5.95091	5.39142	5.65355
Ldhd	NM_027570	5.8059	5.74442	5.41629	5.40803
Gcgr	NM_008101	5.79818	5.55461	5.19758	5.3121
Fscn2	NM_172802	5.78795	5.88369	6.73151	6.55762
Cdsn	NM_001008424	5.76556	5.72949	5.26938	5.37452
Slc25a10	NM_013770	5.75072	5.47755	5.16512	5.33889
Mark4	NM_172279	5.73508	5.20923	5.49786	5.25765
Casp6	NM_009811	5.73228	6.24473	5.48197	5.39202
Il7r	NM_008372	5.69355	4.98766	5.01657	4.58094
Ctrb1	NM_025583	5.68977	5.52946	5.16983	5.41464
Abca7	NM_013850	5.68967	5.51086	5.26621	5.34003
Pus7	NM_178403	5.68285	5.6461	5.68058	5.29956
Ppt2	NM_019441	5.67717	5.77023	6.34678	6.0448
Zbtb12	NM_198886	5.64222	5.7098	5.42371	5.3943
Col4a3	NM_007734	5.63884	5.75372	5.77349	5.89906
Ltb	NM_008518	5.62897	5.3681	5.17719	5.15143
Msh5	NM_013600	5.61696	5.11349	4.97188	4.86483
Ercc2	NM_007949	5.61206	5.83575	5.45705	5.25059
Pla2g12a	NM_023196	5.59501	5.48199	5.63761	5.66528
Ager	NM_007425	5.57227	5.63219	5.43512	5.69442
Pcolce	NM_008788	5.55619	5.5011	5.34239	5.78101
Ankrd54	NM_144849	5.55213	5.0505	4.85765	4.90892
Fkbpl	NM_019873	5.54724	5.97929	6.12162	5.69623
Htra1	NM_019564	5.53596	6.72714	8.47367	7.59985
Tnxb	NM_031176	5.53522	5.39152	5.23346	5.35818
Ppp1r13l	NM_001010836	5.53521	5.36161	5.22476	5.45044
Cux2	NM_007804	5.52499	5.35213	5.11757	5.27522
Sec61b	NM_024171	5.49851	5.15557	4.96624	5.03257
Cchcr1	NM_146248	5.47257	5.22028	5.06645	5.12784
Ccdc63	NM_183307	5.45647	5.67838	5.35377	5.1677
Nrtn	NM_008738	5.45315	5.37275	5.1012	5.24038
Tcf19	NM_001163763	5.4426	5.34539	5.08817	5.46096
Syn3	NM_013722	5.43501	5.43484	5.09461	5.10508
Pla2g6	NM_016915	5.43432	5.39839	5.24726	5.41667
Arl16	NM_197995	5.42017	5.30798	5.15483	5.01497
Slc12a3	NM_019415	5.3999	5.28887	4.91836	4.99962
Lipc	NM_008280	5.38861	4.91081	4.26778	4.46712
Maff	NM_010755	5.38514	5.25111	4.94969	5.20664
Slc13a2	NM_022411	5.38153	5.2338	4.84076	4.94651
Tmem116	NM_001161627	5.37959	5.12653	5.57509	5.471
Sarm1	NM_001168521	5.34334	5.19323	4.96555	4.90948
Acad10	NM_028037	5.31703	5.08486	4.77939	5.04899
Ly6g6c	NM_023463	5.31429	5.43264	4.8765	4.97061
Cnn2	NM_007725	5.31321	4.88431	4.70758	4.85254
Itga7	NM_008398	5.30451	5.20341	4.86648	4.90269
Col4a4	NM_007735	5.30123	5.4262	4.9569	5.1235
Exoc3l2	ENSMUST00000011407	5.29516	5.11974	4.80581	5.17502
C2	NM_013484	5.28384	5.45748	5.00088	5.21016
Cfb	NM_008198	5.28144	5.60544	5.58866	6.65686
Rdh5	NM_134006	5.26001	5.3698	5.07231	5.23104
Gcat	NM_013847	5.2558	5.08731	4.84391	4.90185
Bcar1	NM_009954	5.25147	5.35291	5.86334	5.65104
Bahcc1	NM_198423	5.24842	5.15458	4.94611	4.9529
Lta	NM_010735	5.23962	5.18253	4.61677	4.80836
Apoc1	NM_007469	5.15692	5.41839	6.11392	6.58016
Ccdc109b	NM_025779	5.13271	5.29319	5.19574	5.25546
Stag3	NM_016964	5.10633	5.24704	5.04899	5.17476
Mettl7b	NM_027853	5.08665	5.01038	4.50703	4.64673
Ly6g5c	NM_148947	5.07956	4.97159	4.40916	4.31572
Loxl2	NM_033325	5.05872	5.19731	4.72628	5.12741
Psors1c2	NM_020576	5.05286	5.09345	4.97397	5.07306
Adamts9	NM_175314	5.03328	4.76521	4.54944	4.72803
Slc44a4	NM_023557	5.01763	4.90018	4.51425	4.62269
Col8a1	NM_007739	5.0047	5.08624	4.84947	5.18384
C9	NM_013485	4.9909	5.10012	4.45821	4.54911
Mmp9	NM_013599	4.96509	4.8638	4.92738	4.80378
Tnfsf10	NM_009425	4.85345	5.07005	4.69264	5.20621
Tmem97	NM_133706	4.80423	4.77103	4.73327	5.20115
Apom	NM_018816	4.79108	4.45032	4.40126	4.41392
Cfhr1	NM_015780	4.73248	4.70558	4.32569	4.34366
Dmbt1	NM_007769	4.71614	4.65968	4.30264	4.41978
Aspm	NM_009791	4.69584	4.53702	4.21791	4.39576
Pou5f1	NM_013633	4.68872	4.67889	4.37542	4.39717
Ugt3a2	NM_144845	4.67432	4.48235	4.03927	4.27854
Wdr18	NM_175450	4.65979	4.40966	4.19958	4.28524
Gpx4	NM_008162	4.64762	4.6862	4.97396	4.85627
Ly6g5b	NM_148939	4.60996	4.46539	4.11011	4.17543
F13b	NM_031164	4.59764	4.58889	4.17606	4.24118
Cfi	NM_007686	4.50838	4.57157	4.8471	4.77306
Capsl	NM_029341	4.46765	4.43285	4.23048	4.35917
Stk19	NM_019442	4.33791	4.35445	4.45409	4.23292
Prlr	NM_011169	3.41212	3.502	3.35854	3.24473

### Sheet: AMD associated genes
Gene Symbol		reference
ABCA1		Fritsche LG, Igl W, Bailey JN, Grassmann F, … Weber BH, Abecasis GR, Heid IM. PMC4745342.
ABCA7		A large genome-wide association study of age-related macular degeneration highlights contributions of rare and common variants. Nat Genet. 2016 Feb;48(2):134-43. doi: 10.1038/ng.3448. Epub 2015 Dec 21. PMID: 26691988; PMCID:
ABHD16A
ACAD10
ACTG1
ADAM1A
ADAMTS9
ADAMTS9-AS2
AGER
AGFG2
AGPAT1
AIF1
ALDH2
ALG2
ANKRD54
APOC1
APOC1P1
APOC2
APOC4
APOC4-APOC2
APOE
APOM
ARHGAP21
ARID3A
ARL16
ARMS2
ASPM
ATF6B
ATP6V1G2
ATP6V1G2-DDX39B
ATXN2
B3GALTL
BAG6
BAHCC1
BAIAP2L2
BCAM
BCAR1
BLOC1S1
BLOC1S3
BRAP
BTNL2
C17orf70
C2
C20orf85
C22orf23
C3
C4A
C4B
C4B_2
C6orf10
C6orf15
C6orf25
C6orf47
C6orf48
C7orf61
C9
CAPS
CAPSL
CASP6
CATSPERD
CBLC
CCDC109B
CCDC137
CCDC63
CCHCR1
CD3EAP
CD40
CD63
CDSN
CETP
CFB
CFDP1
CFH
CFHR1
CFHR2
CFHR3
CFHR4
CFHR5
CFI
CHMP7
CHST5
CHST6
CKM
CLIC1
CLPTM1
CMSS1
CNN2
COL15A1
COL4A3
COL4A4
COL8A1
CRB1
CSNK2B
CTRB1
CTRB2
CTSA
CUX2
CYP21A1P
CYP21A2
DAB2
DDAH2
DDX39B
DMBT1
DNAJC14
DPCR1
DUS3L
DXO
EGFL8
EHMT2
EIF3L
ERCC1
ERCC2
ERP29
EXOC3L2
F13B
FAM109A
FAM195B
FBXO24
FILIP1L
FKBPL
FSCN2
FUT3
FUT5
FUT6
FYB
GABARAPL2
GALR3
GAR1
GATS
GCAT
GCGR
GDF11
GPANK1
GPR108
GPSM3
GPX4
GRIN3B
H1F0
HCG22
HCG23
HCG26
HCG27
HCP5
HECTD4
HERPUD1
HGS
HLA-B
HLA-C
HLA-DOB
HLA-DQA1
HLA-DQA2
HLA-DQB1
HLA-DQB2
HLA-DRA
HLA-DRB1
HLA-DRB5
HLA-DRB6
HMHA1
HSPA1A
HSPA1B
HSPA1L
HSPH1
HTRA1
IFT20
IL7R
ITGA7
KCNT2
KIAA1217
KLC3
KMT2E
KMT2E-AS1
KRT18P55
LDHD
LHFPL3
LHFPL3-AS2
LINC01004
LIPC
LONP1
LOXL2
LRCH4
LRIT3
LSM2
LST1
LTA
LTB
LY6G5B
LY6G5C
LY6G6C
LY6G6D
LY6G6E
LY6G6F
MAFF
MAPKAPK5
MAPKAPK5-AS1
MARK4
MCCD1
MEPCE
METTL7B
MFF
MICA
MICALL1
MICB
MIR1236
MIR138-2
MIR204
MIR3186
MIR3921
MIR3941
MIR4534
MIR4646
MIR4723
MIR4735
MIR548A2
MIR548G
MIR658
MIR659
MMP19
MMP9
MOSPD3
MRPL12
MSH5
MSH5-SAPCD1
MUC21
MUC22
MYL2
NAA25
NCOA5
NCR3
NDUFA11
NELFE
NEU1
NEURL2
NFKBIL1
NKPD1
NLK
NLRC5
NOTCH4
NPLOC4
NRTN
NYAP1
OR10P1
ORMDL2
OXLD1
PBX2
PCIF1
PCOLCE
PCOLCE-AS1
PDE6G
PICK1
PILRA
PILRB
PLA2G12A
PLA2G6
PLEKHA1
PLTP
PMS2P1
POLDIP2
POLR2E
POLR2F
POU5F1
PPP1R13L
PPP1R35
PPP1R37
PPT2
PPT2-EGFL8
PPY2
PRLR
PRR22
PRRC2A
PRRT1
PRTFDC1
PSMB8
PSMB9
PSORS1C1
PSORS1C2
PSORS1C3
PTPN11
PUS7
PVRIG
PVRIG2P
PVRL2
PYY2
R3HCC1
RAD51B
RANBP3
RDH5
RELB
RNF5
RNF5P1
RPL6
RRH
SAP25
SAPCD1
SARM1
SARNP
SBNO2
SEBOX
SEC61B
SH2B3
SH2D3A
SKIV2L
SLC12A3
SLC12A5
SLC13A2
SLC16A8
SLC25A10
SLC44A4
SLC46A1
SNORA38
SNORD117
SNORD48
SNORD52
SNORD84
SOX10
SPATA25
SPDYE3
SPEF2
SRPK2
STAG3
STAG3L5P
STAG3L5P-PVRIG2P-PILRB
STK19
SYN3
TAP1
TAP2
TAPSAR1
TBC1D23
TCF19
TGFBR1
TIMP3
TMEM116
TMEM170A
TMEM198B
TMEM199
TMEM231
TMEM259
TMEM30C
TMEM97
TNF
TNFAIP1
TNFRSF10A
TNFRSF10D
TNFSF14
TNXA
TNXB
TOMM40
TRAFD1
TRAPPC6A
TRIP10
TRPM3
TSC22D4
TSPAN10
UGT3A1
UGT3A2
VARS
VAV1
VEGFA
VMAC
VTN
VWA7
WDR18
WIBG
ZBTB12
ZBTB41
ZCWPW1
ZFP1
ZNF335
ZNRF1
